# Interleukin-11 promotes colonic epithelial repair after mechanical disruption

**DOI:** 10.64898/2026.05.29.727830

**Authors:** Tamami Suto, Takashi Nishina, Makoto Kashima, Yuta Suzuki, Souichirou Kubota, Yuji Goto, Shiro Yui, Hiroyasu Nakano, Katsuhide Okunishi

## Abstract

The intestinal epithelium relies on rapid repair to maintain homeostasis after injury, and dysregulation of this process contributes to the pathogenesis of inflammatory bowel disease and colorectal cancer. Interleukin-11 (IL-11), a fibroblast-derived cytokine elevated in these diseases, has well-documented effects on stromal cells, but its direct action on intestinal epithelial cells remains poorly characterized. Here, we used mouse colon organoids as an isolated epithelial system to directly examine the effects of IL-11 on epithelial cells. IL-11 stimulation activated the canonical JAK/STAT3 pathway, as evidenced by increased STAT3 phosphorylation and *Socs3* induction in a concentration-dependent manner. In a pipetting-based mechanical disruption model, IL-11 significantly increased the number of organoids recovered. Although mechanical disruption dominated the overall transcriptional landscape, RNA-seq analysis identified coordinated upregulation of STAT3 target genes and proliferation-related pathways specifically in response to IL-11. Pharmacological inhibition of STAT3 attenuated the IL-11-induced promotion of organoid recovery, indicating that STAT3 signaling mediates the epithelial response to IL-11 and maintains organoid size under basal conditions. Together, these findings demonstrate that IL-11 directly promotes intestinal epithelial repair after mechanical disruption through STAT3-dependent signaling, providing a mechanistic basis for its protective role in acute colonic injury.
