## Supplemental Table 1 for "Interleukin-11 promotes colonic epithelial repair after mechanical disruption"

### Sheet: Suppli.  Table1
Supplementary Table S1. Gene list of the mRepair signature. Genes upregulated in DSS-injured Sca-1⁺ intestinal epithelial cells (logFC > 1, FDR < 0.05) from Yui et al. (2018) microarray data, provided by co-authors (T. Yui). logFC, log2 fold change (DSS Sca-1⁺ vs. non-DSS); FDR, false discovery rate.
Gene_symbol	logFC	FDR
Reg3b	6.30023	0.0206367
Reg3g	5.83073	0.00505278
Dcn	5.75586	0.0167799
Col1a2	5.43943	0.0257342
AI747448	5.18578	0.000690349
Krt14	5.00142	0.000126039
Bgn	4.96439	0.0172951
Gm20317	4.94824	0.00084215
Ecm1	4.87188	0.00132646
Adamdec1	4.61055	0.0267642
Krt17	4.53726	0.000575308
Postn	4.44689	0.0194598
Fn1	4.25929	0.0317897
Myl7	4.22249	0.00131072
Col6a1	4.00394	0.0381131
Krt6a	3.98779	0.000575308
Cxcl2	3.77354	0.000126039
Lrg1	3.73769	0.000550103
Lum	3.69765	0.0278577
Tnf	3.64901	0.000184788
Nos2	3.59715	0.000297204
Efemp1	3.59398	0.0122597
Cxcl9	3.52101	0.00209986
Snora20	3.49309	0.0201659
Igfbp7	3.46452	0.0221587
Krt15	3.42921	0.00142415
Iigp1	3.10168	0.0115591
Igfbp3	3.08418	0.00488802
Akt3	2.99332	0.00116504
Cxcl10	2.85646	0.00134286
Ptgs2	2.84901	0.00896771
1600029D21Rik	2.77817	0.000924404
C1s	2.7754	0.0498974
H2-Q5	2.66385	0.00138136
Cxcl5	2.64385	0.00179689
Ly6d	2.63804	0.000983313
Tacstd2	2.63579	0.00167747
Lgals1	2.61572	0.00693329
Ifitm1	2.60505	0.00426272
Mfsd2a	2.58758	0.000575308
Calcb	2.58348	0.00533083
Scarna17	2.55123	0.0125911
Pla2g2a	2.51219	0.0019023
Sulf2	2.46125	0.000550103
Krtdap	2.42185	0.00142415
Taf1d	2.39932	0.00116504
H2-Ab1	2.3955	0.0387704
Rbp1	2.37098	0.00409154
Ccl11	2.3266	0.0198967
Col12a1	2.31067	0.0432402
Tnfaip3	2.29651	0.000965863
Ltf	2.29581	0.00615176
Tnfsf9	2.29177	0.00209986
Acta2	2.28558	0.00426379
Ier3	2.25886	0.00460306
Erdr1	2.21707	0.00137462
Krt16	2.20872	0.0364573
Cxcl1	2.20544	0.0068916
Osmr	2.16984	0.011642
Ereg	2.16777	0.00475891
Snora73a	2.12614	0.00435989
Rpph1	2.08074	0.00658588
Wfdc18	2.07845	0.000575308
Rbpms	2.06755	0.00357228
Hspb1	2.0647	0.0289626
Socs3	2.05248	0.0019023
Tmprss11g	2.04402	0.0022524
Krt13	2.04282	0.0033655
Ccl2	2.04001	0.00430384
Icam1	2.03214	0.000643753
Trim40	2.02186	0.00934168
Fbln1	2.01665	0.025127
Gja1	2.01664	0.011642
Fabp5	2.01492	0.00209986
Ifitm3	2.00883	0.00339746
Mir1949	1.97771	0.00499854
Tmem181c-ps	1.9762	0.011642
Plaur	1.96079	0.00505278
Eya2	1.95794	0.00717863
Plau	1.93908	0.00134129
Ifi202b	1.9352	0.00614365
F3	1.90143	0.000895078
Tnfrsf8	1.88226	0.0445984
Tgfbi	1.87779	0.018754
Antxr1	1.83061	0.0234928
Ckb	1.82951	0.0168372
Zbp1	1.82286	0.00582043
Msn	1.81237	0.0159606
Col1a1	1.81129	0.0426493
Dsg3	1.80751	0.00924948
1500012F01Rik	1.8051	0.0431148
Dapl1	1.7917	0.0169669
Duox2	1.77208	0.000972215
Trp63	1.76963	0.000575308
Snord43	1.76031	0.0182224
Cd44	1.75433	0.00588275
Art2a-ps	1.74757	0.0387704
Plat	1.74535	0.00555615
Khdc1a	1.72679	0.00897777
Snora73b	1.72269	0.000941258
Ubd	1.71692	0.00148877
Clu	1.71307	0.00251956
1810011O10Rik	1.70686	0.00426379
Tgm1	1.70202	0.00183475
Mmp7	1.70087	0.0135073
Eif4e3	1.69384	0.0149808
Ripk3	1.69026	0.00888256
Osr2	1.67728	0.04832
Gnb2l1	1.67342	0.00183475
Igtp	1.6397	0.00717863
Gem	1.63633	0.00618404
Snord92	1.63388	0.0436874
Cldn4	1.62758	0.00481654
Lpcat4	1.61329	0.000690349
B4galnt1	1.58336	0.011642
Ccl9	1.57995	0.0149836
Vim	1.57588	0.0422891
Hsph1	1.57458	0.04306
Rgs5	1.56741	0.0376618
Tnc	1.56515	0.0371484
Car12	1.56363	0.0133314
Ctgf	1.56192	0.00804777
Clca2	1.55863	0.0060892
Gm12238	1.55398	0.0248485
Irf1	1.55056	0.00724586
Tnip3	1.53317	0.0188818
Slc7a5	1.52419	0.00251956
Slc7a11	1.52142	0.0492383
Il4ra	1.51405	0.00212907
Pdlim7	1.50997	0.000690349
Dhrs9	1.50717	0.027709
Ddah1	1.49345	0.00204888
Dcaf11	1.48791	0.0203405
Tgfb1i1	1.48114	0.0448042
Slpi	1.47469	0.00901242
Flna	1.47438	0.00209986
Ly6c2	1.4601	0.00427644
Snord104	1.45456	0.000575308
AW112010	1.44444	0.0188032
Lgi2	1.43087	0.00606558
Arl14	1.42591	0.00180072
Plac9a	1.42432	0.0211462
Ccdc3	1.41396	0.0449753
Itgav	1.39116	0.0436369
Tgm2	1.39092	0.00474427
Sidt1	1.38572	0.00427644
Sprr1a	1.38209	0.00851386
Ppp1r15a	1.38083	0.0019023
Phlda1	1.37187	0.0228767
Klf7	1.37095	0.00458577
Sox2	1.3655	0.00724586
Zfp703	1.35941	0.0277074
Itga2	1.35369	0.0039746
Tram2	1.3427	0.00934168
Fhl2	1.33571	0.0115468
Nfkbiz	1.33569	0.00523829
C2cd4b	1.33248	0.0178752
Trim15	1.33122	0.0189979
Lgals9	1.3184	0.0039104
Aldh1a3	1.31562	0.0126925
Cxcl16	1.31235	0.0078116
Gadd45b	1.30187	0.0425963
Runx2	1.29621	0.00134286
Niacr1	1.28256	0.029347
Tmprss11bnl	1.27894	0.0101678
Stat2	1.2777	0.0125062
Gm10277	1.27757	0.0395009
Cldn1	1.27606	0.024057
Tnfrsf1b	1.26605	0.0146442
Etv5	1.25732	0.0055333
Plk2	1.25641	0.000924404
Myof	1.25624	0.0161004
Nucb2	1.25232	0.00744902
Ddx39b	1.24905	0.010297
Rdh10	1.24897	0.00367002
Gpnmb	1.24795	0.0371894
Hmox1	1.23904	0.0473242
LOC665506	1.22893	0.0195075
Nfkbia	1.22004	0.000941258
Sbno2	1.20559	0.00314175
Tnfrsf12a	1.19942	0.0190147
Fndc3b	1.19674	0.0080375
Snord47	1.18357	0.044709
Moxd1	1.18218	0.0262252
Fam71a	1.17583	0.00669145
Fam57a	1.17556	0.0049207
Tns1	1.17474	0.0146798
Sema7a	1.17381	0.0100568
Baiap2l2	1.17347	0.00340444
Snord118	1.17283	0.0235623
Tcirg1	1.17074	0.0039746
Bcam	1.16092	0.0240041
Ly6a	1.15292	0.00912752
Mst1r	1.15288	0.00116159
Myh9	1.15217	0.00271738
Cap2	1.14859	0.0282607
A630081J09Rik	1.14264	0.0130914
Bcl3	1.13228	0.0182002
Meis2	1.12202	0.000856375
Leng8	1.11668	0.00919647
Hspa5	1.1161	0.00181673
Itpripl2	1.11378	0.0215233
Scd1	1.11376	0.011642
Pim1	1.1136	0.0239706
D17H6S56E-5	1.11357	0.00883323
Tnni2	1.11283	0.0255365
Lcn2	1.09957	0.00533083
Nupr1	1.09574	0.0178025
Snrnp70	1.09559	0.00850221
Rela	1.09216	0.00142415
Fnbp4	1.09145	0.00800575
Syvn1	1.08982	0.00505278
Taf4b	1.08586	0.030829
Phgdh	1.08239	0.0287086
Sh3kbp1	1.08125	0.0035791
Mir467e	1.07065	0.0242096
Gm6625	1.07042	0.00566327
Ppan	1.0629	0.0427224
9130008F23Rik	1.0599	0.0316657
Gm19765	1.05766	0.0331218
Tfdp1	1.05672	0.0150384
Cwh43	1.05533	0.0178898
Ripk2	1.05232	0.0205057
Ldlr	1.05188	0.00880622
Zfp296	1.05184	0.0309514
Krt83	1.05174	0.0240822
Edn1	1.05088	0.00685241
H2-Aa	1.0499	0.0465309
Lrrc59	1.0454	0.00648298
Mir1954	1.04526	0.00699532
Ralgapa2	1.02935	0.00458577
Tnnt2	1.02878	0.0300476
Gm4951	1.02814	0.022356
Tap1	1.02757	0.0313549
Tsc22d2	1.02719	0.0354413
Hyou1	1.02177	0.00202217
Elk3	1.02065	0.0274144
Runx1	1.01908	0.00332355
Epha2	1.01884	0.00930807
Lrrk1	1.01834	0.0140335
Muc4	1.01572	0.00855754
Ackr3	1.01478	0.0311188
Noc2l	1.01357	0.0298674
Naip5	1.01353	0.0111612
Gm20367	1.0119	0.0254004
