## Supplemental Table 2 for "Interleukin-11 promotes colonic epithelial repair after mechanical disruption"

### Sheet: S2a_Proliferation
Table S2a. Gene set used for GSEA: Cell Proliferation (n = 325)
Cell proliferation genes were assembled from MSigDB Hallmark gene sets (HALLMARK_G2M_CHECKPOINT, HALLMARK_E2F_TARGETS), GO:BP (GO:0008283, cell proliferation), and KEGG cell cycle pathway (mmu04110). All gene symbols follow MGI nomenclature and were validated for expression in our RNA-seq dataset (total read counts > 0 across all samples).
gene
Ak2
Anp32e
Asf1a
Asf1b
Atad2
Aurka
Aurkb
Bard1
Birc5
Brca1
Brca2
Brms1l
Bub1b
Cbx5
Ccnb2
Ccne1
Ccp110
Cdc20
Cdc25a
Cdc25b
Cdca3
Cdca8
Cdk1
Cdk4
Cdkn1a
Cdkn1b
Cdkn2a
Cdkn2c
Cdkn3
Cenpe
Cenpm
Chek1
Chek2
Cit
Cks1b
Cks2
Cnot9
Cse1l
Ctcf
Ctps
Dck
Dclre1b
Dctpp1
Ddx39a
Dek
Depdc1a
Diaph3
Dlgap5
Dnmt1
Donson
Dscc1
Dut
E2f8
Eed
Eif2s1
Espl1
Exosc8
Ezh2
Gins1
Gins3
Gins4
Gspt1
H2ax
H2az1
Hells
Hmga1
Hmgb2
Hmgb3
Hmmr
Hnrnpd
Hus1
Ilf3
Ing3
Ipo7
Jpt1
Kif18b
Kif22
Kif2c
Kif4
Kpna2
Lbr
Lig1
Lmnb1
Luc7l3
Lyar
Mad2l1
Mcm2
Mcm3
Mcm4
Mcm5
Mcm6
Mcm7
Melk
Mki67
Mlh1
Mms22l
Mre11a
Msh2
Mthfd2
Mxd3
Mybl2
Myc
Naa38
Nap1l1
Nasp
Nbn
Ncapd2
Nme1
Nolc1
Nop56
Nudt21
Nup107
Nup153
Nup205
Orc2
Orc6
Pa2g4
Paics
Pan2
Pcna
Pds5b
Phf5a
Plk1
Plk4
Pms2
Pnn
Pola2
Pold1
Pold2
Pold3
Pole
Pole4
Pop7
Ppm1d
Ppp1r8
Prdx4
Prim2
Prkdc
Prps1
Psip1
Psmc3ip
Pttg1
Racgap1
Rad1
Rad21
Rad50
Rad51ap1
Rad51c
Ran
Ranbp1
Rbbp7
Rfc1
Rfc2
Rfc3
Rnaseh2a
Rpa1
Rpa2
Rpa3
Rrm2
Shmt1
Slbp
Smc1a
Smc3
Smc4
Smc6
Snrpb
Spag5
Spc24
Spc25
Srsf1
Srsf2
Ssrp1
Stag1
Stmn1
Suv39h1
Syncrip
Tacc3
Tbrg4
Tcf19
Tfrc
Timeless
Tipin
Tk1
Tmpo
Top2a
Trp53
Tra2b
Trip13
Tubb5
Tubg1
Ube2s
Ube2t
Ubr7
Ung
Usp1
Wdr90
Wee1
Xpo1
Xrcc6
Zw10
Abl1
Amd1
Arid4a
Atf5
Atrx
Bcl3
Bub1
Bub3
Casp8ap2
Cbx1
Ccna2
Ccnd1
Ccnf
Ccnt1
Cdc27
Cdc45
Cdc6
Cdc7
Cenpa
Cenpf
Chaf1a
Chmp1a
Cul1
Cul3
Cul4a
Cul5
Dbf4
Dkc1
Dmd
Dr1
Dtymk
E2f1
E2f2
E2f3
E2f4
Efna5
Egf
Ewsr1
Exo1
Fancc
Fbxo5
Foxn3
G3bp1
Gins2
H2az2
Hif1a
Hira
Hmgn2
Hnrnpu
Hoxc10
Hspa8
Incenp
Katna1
Kif11
Kif15
Kif20b
Kif23
Kif5b
Kmt5a
Knl1
Kpnb1
Lig3
Map3k20
Mapk14
Marcks
Meis1
Meis2
Mnat1
Mt2
Mtf2
Ncl
Ndc80
Nek2
Notch2
Nsd2
Numa1
Nup50
Nup98
Nusap1
Odc1
Odf2
Orc5
Pafah1b1
Pbk
Pml
Polq
Prc1
Prmt5
Prpf4b
Pura
Rad23b
Rad54l
Rasal2
Rbl1
Rbm14
Rps6ka5
Sap30
Sfpq
Slc12a2
Slc38a1
Slc7a1
Slc7a5
Smad3
Smarcc1
Smc2
Snrpd1
Sqle
Srsf10
Ss18
Stil
Tent4a
Tfdp1
Tgfb1
Tle3
Tnpo2
Top1
Tpx2
Traip
Troap
Ttk
Ube2c
Uck2
Upf1
Wrn
Ythdc1

### Sheet: S2b_STAT3_targets
Table S2b. Gene set used for GSEA: STAT3 Targets (n = 168)
STAT3 target genes were compiled from ChIP-seq databases (ChEA, ENCODE), the TRRUST transcription factor database, and primary literature, representing direct STAT3 target genes validated by chromatin immunoprecipitation studies.
gene
Apba1
Asxl1
Btbd1
Ccl2
Cish
Cldn5
Crebrf
Elmo1
Gen1
Hnrnpr
Icam1
Ift43
Irf1
Maff
Pros1
Sdhaf2
Serping1
Slc38a5
Traf4
Ubr1
Vip
Zfp112
Adm2
Alkbh6
Ap1s2
Ap2b1
Arap2
Arf3
Arhgap8
Arl6ip6
Arx
Asic2
Asic4
Azin1
Bcam
Bcl7a
Bmi1
Bmp4
Bnc1
Car10
Calu
Capza1
Ccn2
Cert1
Chrm1
Cpa4
Cplx2
Crtac1
Ddit3
Dipk2b
Egr1
Egr3
Eif4e
Eif4g1
Eif5a
Epha7
Fbn2
Fbxl3
Flrt1
Fosb
Foxo4
Fut8
Gabrb1
Gpc3
Gphn
Grin2d
Heyl
Hoxb13
Hoxb4
Hoxb9
Hoxc4
Hoxc6
Hs6st3
Il18bp
Irx5
Kazald1
Kcnh3
Kcnn2
Kcnn3
Kcnt2
Kirrel3
Kmt2a
Kpnb1
Lrp2
Lta
Ltbp1
Maml1
Matn4
Mbd6
Meis2
Mfsd13a
Mid1ip1
Mis12
Mnt
Mob3c
Mtmr14
Mtpap
Myt1
Napb
Nav2
Ncam1
Ncoa5
Ndst2
Nell2
Nfam1
Npas4
Nr1d1
Nr4a1
Pcbp4
Pgf
Ppfia2
Ptms
Rbpj
Rbpjl
Rem2
Rgs3
Rims1
Rnd1
Rnf213
Rpusd4
S100a14
Scube3
Sdc1
Senp3
Set
Sgms1
Shox2
Slc35a5
Slco5a1
Smg7
Socs1
Sp6
Spon1
Sptbn2
St7l
Sv2b
Taok2
Tcf7l2
Tjap1
Tm9sf1
Tmem229b
Tmem37
Tnfsf18
Tnrc6a
Trib2
Trip10
Spacdr
Ube4b
Ubr5
Ubtf
Upk2
Uqcrfs1
Vcl
Vezf1
Vsnl1
Wdr81
Wee1
Wnt4
Yy1
Zbtb11
Zbtb17
Zbtb25
Zbtb9
Zc3h18
Zfyve9
Zhx2
Zfp296
Zswim8

### Sheet: S2c_Prolif_x_JAKSTAT
Table S2c. Gene set used for GSEA: Proliferation × JAK-STAT (n = 33)
This composite gene set was generated by intersecting the Cell Proliferation gene set (n = 325) and a JAK-STAT signaling gene set (n = 755; compiled from MSigDB Hallmark, KEGG mmu04630, Reactome, and GO:BP), identifying genes involved in JAK-STAT-mediated proliferative responses.
gene
Birc5
Ccne1
Cdkn1a
Dnmt1
Lmnb1
Mcm2
Mcm3
Mcm4
Mcm5
Mcm6
Mcm7
Myc
Orc2
Orc6
Trp53
Ube2s
Usp1
Bcl3
Ccna2
Ccnd1
Cdc27
Cdc6
Cul1
Cul3
Egf
Hif1a
Hspa8
Mapk14
Orc5
Rps6ka5
Smad3
Tgfb1
Ube2c
