## Supplemental Table 3 for "Interleukin-11 promotes colonic epithelial repair after mechanical disruption"

### Sheet: S3a_Proliferation
Table S3a. Leading-edge genes from GSEA: Cell Proliferation
Genes contributing to the leading edge of the Cell Proliferation gene set in GSEA (NES = 2.12, padj = 5.59e-9). Genes are ranked by log2 fold change (IL-11 vs. Control, pipetting condition, 3h). log2FC values are derived from TCC differential expression analysis (M-value). In_Figure3F indicates whether the gene is shown in the heatmap in Figure 3F.
Rank	gene	log2FC	pvalue	FDR	In_Figure3F
1	Meis2	1.86743	0.000187719	1	Yes
2	Cdc7	1.12807	0.130489	1	Yes
3	Egf	1.06924	0.349879	1	Yes
4	Wdr90	0.747005	0.0595733	1	Yes
5	Depdc1a	0.717182	0.0543558	1	Yes
6	Chek1	0.636831	0.199812	1	Yes
7	Rbl1	0.554206	0.132286	1	Yes
8	Brca2	0.514899	0.149602	1	Yes
9	Traip	0.488537	0.161097	1	Yes
10	Brca1	0.467895	0.285775	1	Yes
11	Prps1	0.457824	0.0477615	1	Yes
12	Smad3	0.448916	0.0104883	1	Yes
13	Troap	0.435562	0.577152	1	Yes
14	Ppm1d	0.434675	0.204256	1	Yes
15	Gins3	0.410706	0.276604	1	Yes
16	E2f3	0.407332	0.0968427	1	Yes
17	Exosc8	0.394249	0.0546486	1	Yes
18	Prkdc	0.379146	0.419924	1	Yes
19	Rpa1	0.362651	0.049046	1	Yes
20	Dlgap5	0.343921	0.195531	1	Yes
21	Dr1	0.325615	0.0482038	1	No
22	Hus1	0.325341	0.272318	1	No
23	Pnn	0.317977	0.100046	1	No
24	E2f2	0.315879	0.405204	1	No
25	Kif11	0.306631	0.166282	1	No
26	Rad21	0.305472	0.0517315	1	No
27	Cdca3	0.288024	0.0687356	1	No
28	Rfc1	0.26338	0.115766	1	No
29	Pold3	0.260754	0.347471	1	No
30	Tcf19	0.259484	0.367058	1	No
31	Orc2	0.258057	0.332633	1	No
32	Upf1	0.257225	0.0482663	1	No
33	Cenpm	0.256633	0.250174	1	No
34	Wrn	0.252449	0.513508	1	No
35	Ss18	0.244413	0.119533	1	No
36	Bcl3	0.235337	0.14367	1	No
37	Ccne1	0.232454	0.270152	1	No
38	Nup153	0.227653	0.166563	1	No
39	Ppp1r8	0.224712	0.0816553	1	No
40	Lig3	0.218471	0.292316	1	No
41	Psmc3ip	0.216584	0.205155	1	No
42	Rps6ka5	0.209449	0.458946	1	No
43	Nbn	0.208951	0.326387	1	No
44	Pttg1	0.207932	0.349787	1	No
45	Gspt1	0.207746	0.0385855	1	No
46	Mcm5	0.206748	0.219783	1	No
47	Dctpp1	0.2059	0.259178	1	No
48	Fbxo5	0.203952	0.545215	1	No
49	Nsd2	0.203778	0.253753	1	No
50	Pold1	0.202273	0.71064	1	No
51	Plk4	0.201904	0.405338	1	No
52	Aurka	0.195499	0.464042	1	No
53	Mcm6	0.190712	0.276863	1	No
54	Mlh1	0.184787	0.538169	1	No
55	Rpa3	0.183511	0.341979	1	No
56	Uck2	0.183081	0.332093	1	No
57	Cdc25b	0.179368	0.377142	1	No
58	Rad23b	0.174429	0.211055	1	No
59	Odf2	0.168619	0.718174	1	No
60	Spag5	0.167164	0.640786	1	No
61	Tpx2	0.159034	0.394257	1	No
62	Cenpa	0.158036	0.255229	1	No
63	Prmt5	0.151394	0.209782	1	No
64	Jpt1	0.145839	0.10079	1	No
65	Tubg1	0.144493	0.502509	1	No
66	Chmp1a	0.142925	0.333703	1	No
67	Mxd3	0.141297	0.367712	1	No
68	Dut	0.13875	0.371979	1	No
69	Nek2	0.135235	0.756419	1	No
70	Ube2t	0.131862	0.776856	1	No
71	Cbx1	0.131227	0.230482	1	No
72	Tacc3	0.130501	0.456204	1	No
73	Hmgn2	0.128282	0.411562	1	No
74	Usp1	0.126729	0.561912	1	No
75	Cit	0.125668	0.482722	1	No
76	Mcm3	0.123721	0.474801	1	No
77	Cks1b	0.121505	0.363159	1	No
78	H2az2	0.121456	0.438482	1	No
79	Anp32e	0.119898	0.378394	1	No
80	Cul5	0.119795	0.477867	1	No
81	Rbbp7	0.118914	0.212857	1	No
82	Ctps	0.116988	0.625392	1	No
83	Cdkn2a	0.115741	0.633373	1	No
84	Ube2s	0.114646	0.322337	1	No
85	Pole4	0.114427	0.474229	1	No
86	Sfpq	0.11367	0.256458	1	No
87	Lmnb1	0.10736	0.379998	1	No
88	Nusap1	0.10675	0.511715	1	No
89	Bub1	0.106147	0.929183	1	No
90	Ing3	0.106045	0.518105	1	No
91	Rad50	0.103691	0.888908	1	No
92	Ran	0.103174	0.192971	1	No
93	Kmt5a	0.102988	0.383311	1	No
94	Birc5	0.101164	0.676165	1	No
95	Dscc1	0.0998158	0.959122	1	No
96	Tmpo	0.0997559	0.371367	1	No
97	Slc7a1	0.0970383	0.677392	1	No
98	Mcm7	0.0968545	0.548459	1	No
99	Cbx5	0.0961785	0.530575	1	No
100	Rnaseh2a	0.0959694	0.658803	1	No
101	Ranbp1	0.0955804	0.35394	1	No
102	Ccnd1	0.0939456	0.628458	1	No
103	Dtymk	0.0922733	0.41652	1	No
104	Racgap1	0.0919355	0.677345	1	No
105	Ewsr1	0.0917349	0.354593	1	No
106	Snrpb	0.0909851	0.431622	1	No
107	Sqle	0.0898902	0.673854	1	No
108	Tipin	0.089176	0.688459	1	No
109	Hif1a	0.0877933	0.461041	1	No
110	Pold2	0.0868841	0.741091	1	No
111	Tbrg4	0.083596	0.452566	1	No
112	Tfrc	0.080566	0.465863	1	No
113	Atf5	0.0787261	0.866588	1	No
114	Efna5	0.0776168	0.955324	1	No
115	Ube2c	0.0773496	0.440178	1	No
116	Hmgb3	0.0759284	0.526301	1	No
117	Rfc2	0.0757985	0.57888	1	No
118	Ak2	0.0738191	0.420876	1	No
119	Atrx	0.0727207	0.704976	1	No
120	Tk1	0.0721146	0.63055	1	No
121	Slc7a5	0.0718674	0.83274	1	No
122	Kif23	0.0715304	0.649946	1	No
123	Melk	0.0709824	0.78806	1	No
124	Cks2	0.0691398	0.636553	1	No
125	Ccp110	0.0654795	0.761409	1	No
126	Tle3	0.0651125	0.699491	1	No
127	Pa2g4	0.0628189	0.538665	1	No
128	Rad51ap1	0.0627203	0.819365	1	No
129	Kpna2	0.0626303	0.566786	1	No
130	Nup98	0.0616803	0.553861	1	No
131	Rfc3	0.0608321	0.965418	1	No
132	Brms1l	0.0600601	0.882187	1	No
133	Nup205	0.0549409	0.715196	1	No
134	Mki67	0.0515071	0.76366	1	No
135	Mcm4	0.0510835	0.689272	1	No
136	Lyar	0.0479722	0.687132	1	No
137	Phf5a	0.0479465	0.693597	1	No
138	Hells	0.0460848	0.879516	1	No
139	Ccna2	0.0457209	0.848667	1	No
140	H2az1	0.0441782	0.594497	1	No
141	Pcna	0.0441762	0.647011	1	No
142	Gins2	0.0439737	0.816719	1	No
143	Kif4	0.0410441	0.94617	1	No
144	Srsf2	0.0379891	0.697571	1	No
145	Cul1	0.0374978	0.822707	1	No
146	G3bp1	0.0371679	0.747228	1	No
147	Cenpf	0.035626	0.924106	1	No
148	Ccnt1	0.0336835	0.963465	1	No
149	Smc3	0.0331519	0.873524	1	No
150	Prc1	0.0322304	0.872202	1	No
151	Gins1	0.0321005	0.776834	1	No
152	Pura	0.0313337	0.808205	1	No
153	Rad51c	0.0303108	0.996729	1	No
154	Mad2l1	0.0295202	0.733835	1	No
155	Asf1a	0.029266	0.792976	1	No
156	Pola2	0.0289016	0.908551	1	No
157	Cse1l	0.0279201	0.784351	1	No
158	Hnrnpd	0.0269876	0.776505	1	No
159	Bard1	0.0267725	0.912671	1	No
160	Rbm14	0.024738	0.761807	1	No
161	Hspa8	0.0245518	0.857591	1	No
162	Hmgb2	0.0240572	0.851756	1	No
163	Meis1	0.023152	0.99056	1	No
164	Trp53	0.0199214	0.861697	1	No
165	Naa38	0.0177312	0.987991	1	No
166	Mre11a	0.0170304	0.794895	1	No
167	Spc24	0.015327	0.914843	1	No
168	Cul3	0.0144728	0.875804	1	No
169	Dkc1	0.0144255	0.890569	1	No
170	Ncl	0.0143065	0.912046	1	No
171	Mcm2	0.0133673	0.876853	1	No
172	Ssrp1	0.012817	0.907321	1	No
173	Cnot9	0.0116803	0.973457	1	No
174	Srsf1	0.0111677	0.897225	1	No
175	Fancc	0.00884388	0.754352	1	No
176	Nap1l1	0.00760237	0.942159	1	No
177	Dek	0.00511274	0.960262	1	No
178	Rasal2	0.00363531	0.55048	1	No
179	Mt2	0.00217421	0.993154	1	No

### Sheet: S3b_STAT3_targets
Table S3b. Leading-edge genes from GSEA: STAT3 Targets
Genes contributing to the leading edge of the STAT3 Targets gene set in GSEA (NES = 1.55, padj = 1.88e-2). Genes are ranked by log2 fold change (IL-11 vs. Control, pipetting condition, 3h). log2FC values are derived from TCC differential expression analysis (M-value). In_Figure3F indicates whether the gene is shown in the heatmap in Figure 3F.
Rank	gene	log2FC	pvalue	FDR	In_Figure3F
1	Serping1	3.88427	0.114449	1	Yes
2	Sv2b	3.04319	0.0638392	1	Yes
3	Rbpjl	2.43696	0.188642	1	Yes
4	Scube3	1.90686	0.212783	1	Yes
5	Meis2	1.86743	0.000187719	1	Yes
6	Lta	1.74757	0.349443	1	Yes
7	Sp6	1.49341	0.475853	1	Yes
8	Matn4	1.33434	0.163362	1	Yes
9	Car10	1.26167	0.278289	1	Yes
10	Vsnl1	1.12624	0.32204	1	Yes
11	Ppfia2	1.07417	0.0765744	1	Yes
12	Rims1	1.06474	0.346715	1	Yes
13	Myt1	1.04276	0.690806	1	Yes
14	Lrp2	1.02065	0.0948451	1	Yes
15	Epha7	0.955986	0.455574	1	Yes
16	Kazald1	0.777069	0.130012	1	Yes
17	Trib2	0.6713	0.279229	1	Yes
18	Zbtb25	0.61977	0.248224	1	Yes
19	Rnd1	0.491333	0.332821	1	Yes
20	Tmem229b	0.480136	0.174484	1	Yes
21	Bcam	0.4549	0.266849	1	No
22	Fbn2	0.450595	0.643717	1	No
23	Mbd6	0.449687	0.0352862	1	No
24	Tmem37	0.434734	0.231618	1	No
25	Zhx2	0.41407	0.0819435	1	No
26	Ccl2	0.414018	0.138221	1	No
27	Flrt1	0.393853	0.388379	1	No
28	Zfp296	0.37803	0.429392	1	No
29	Mis12	0.371496	0.220046	1	No
30	Crebrf	0.368689	0.270271	1	No
31	Mnt	0.333089	0.204346	1	No
32	Ltbp1	0.300029	0.263089	1	No
33	Ap1s2	0.295087	0.212315	1	No
34	Grin2d	0.288806	0.901915	1	No
35	Chrm1	0.277502	0.945811	1	No
36	Rem2	0.269106	0.702906	1	No
37	Mob3c	0.258281	0.239877	1	No
38	Ap2b1	0.222293	0.108483	1	No
39	Ddit3	0.207346	0.366941	1	No
40	Arl6ip6	0.204376	0.294899	1	No
41	Pros1	0.185071	0.650596	1	No
42	Irf1	0.183459	0.144969	1	No
43	Zswim8	0.177364	0.573887	1	No
44	Sgms1	0.176598	0.460829	1	No
45	Tjap1	0.17226	0.660272	1	No
46	Rbpj	0.167478	0.470121	1	No
47	Bmi1	0.154987	0.362862	1	No
48	Hoxb13	0.152708	0.214027	1	No
49	Zfyve9	0.150986	0.794694	1	No
50	Arf3	0.148703	0.155214	1	No
51	Rnf213	0.141289	0.390909	1	No
52	Gphn	0.139835	0.441214	1	No
53	Foxo4	0.139035	0.592754	1	No
54	Arx	0.133185	0.91832	1	No
55	Ubr5	0.116416	0.361828	1	No
56	Nr1d1	0.112797	0.370152	1	No
57	Btbd1	0.110211	0.394277	1	No
58	Wdr81	0.109384	0.369834	1	No
59	Vip	0.100343	0.99452	1	No
60	Pcbp4	0.0995187	0.730225	1	No
61	Mtmr14	0.0970125	0.731516	1	No
62	Ncam1	0.0960536	0.423911	1	No
63	Eif5a	0.0896116	0.179808	1	No
64	Ube4b	0.089185	0.615967	1	No
65	St7l	0.085533	0.744136	1	No
66	Zbtb17	0.0816831	0.682074	1	No
67	Irx5	0.0806783	0.97674	1	No
68	Uqcrfs1	0.0785965	0.442193	1	No
69	Slc35a5	0.0685231	0.88449	1	No
70	Icam1	0.0631133	0.783646	1	No
71	Adm2	0.0630925	0.88729	1	No
72	Yy1	0.0615681	0.682783	1	No
73	Rpusd4	0.0608935	0.996335	1	No
74	Egr1	0.0603088	0.668196	1	No
75	Fosb	0.054542	0.879453	1	No
76	Ift43	0.0526749	0.846071	1	No
77	Wnt4	0.0472902	0.933028	1	No
78	Nr4a1	0.0220681	0.82654	1	No
79	Sdhaf2	0.0218873	0.937223	1	No
80	Sdc1	0.0187317	0.860287	1	No
81	Asxl1	0.0155654	0.800422	1	No
82	Gabrb1	0.0123815	0.847769	1	No
83	Tnrc6a	0.0121552	0.999234	1	No
84	Zbtb9	0.00916344	0.818184	1	No
85	Tcf7l2	0.00838667	0.923451	1	No
86	Smg7	0.00713646	0.814596	1	No
87	Mid1ip1	0.00056678	0.93367	1	No

### Sheet: S3c_Prolif_x_JAKSTAT
Table S3c. Leading-edge genes from GSEA: Proliferation × JAK-STAT
Genes contributing to the leading edge of the Proliferation × JAK-STAT gene set in GSEA (NES = 2.01, padj = 4.62e-3). Genes are ranked by log2 fold change (IL-11 vs. Control, pipetting condition, 3h). log2FC values are derived from TCC differential expression analysis (M-value). In_Figure3F indicates whether the gene is shown in the heatmap in Figure 3F.
Rank	gene	log2FC	pvalue	FDR	In_Figure3F
1	Egf	1.06924	0.349879	1	Yes
2	Smad3	0.448916	0.0104883	1	Yes
3	Orc2	0.258057	0.332633	1	Yes
4	Bcl3	0.235337	0.14367	1	Yes
5	Ccne1	0.232454	0.270152	1	Yes
6	Rps6ka5	0.209449	0.458946	1	Yes
7	Mcm5	0.206748	0.219783	1	Yes
8	Mcm6	0.190712	0.276863	1	Yes
9	Usp1	0.126729	0.561912	1	Yes
10	Mcm3	0.123721	0.474801	1	Yes
11	Ube2s	0.114646	0.322337	1	Yes
12	Lmnb1	0.10736	0.379998	1	Yes
13	Birc5	0.101164	0.676165	1	Yes
14	Mcm7	0.0968545	0.548459	1	Yes
15	Ccnd1	0.0939456	0.628458	1	Yes
16	Hif1a	0.0877933	0.461041	1	Yes
17	Ube2c	0.0773496	0.440178	1	Yes
18	Mcm4	0.0510835	0.689272	1	Yes
19	Ccna2	0.0457209	0.848667	1	Yes
20	Cul1	0.0374978	0.822707	1	Yes
21	Hspa8	0.0245518	0.857591	1	No
22	Trp53	0.0199214	0.861697	1	No
23	Cul3	0.0144728	0.875804	1	No
24	Mcm2	0.0133673	0.876853	1	No
